# Formula alters preterm infant gut microbiota and increases its antibiotic resistance load

**DOI:** 10.1101/782441

**Authors:** Katariina Pärnänen, Jenni Hultman, Reetta Satokari, Samuli Rautava, Regina Lamendella, Justin Wright, Christopher J. McLimans, Shannon L. Kelleher, Marko Virta

## Abstract

Infants are at a high risk of acquiring infections caused by antibiotic resistant bacterial strains. Antibiotic resistance gene (ARG) load is typically higher in newborns than in adults, but it is unknown which factors besides antibiotic treatment affect the load. Our study demonstrates that inclusion of any formula in the newborn diet causes shifts in microbial community composition that result in higher ARG loads in formula-fed infants compared to infants not fed formula. The effect of formula was especially strong in premature newborns and newborns treated with antibiotics. Interestingly, antibiotics alone without formula did not have a detectable impact on the ARG load of the newborn gut. We also observed that formula-fed infants had enriched numbers of pathogenic species and were depleted in typical infant gut species such as *Bifidobacterium bifidum*. The results suggest infant feeding choices should include assessment of risks associated with elevated ARG abundance.
