## Supplementary table 1 for "Formula alters preterm infant gut microbiota and increases its antibiotic resistance load"

### Sheet: ForAnalysis_NEC_metadata_46
ID	Twin	M Seqs	Gest_age(weeks)	Gender	Delivery Method	Race	Ethnicity	Birth_Weight(kg)	Maternal_Diab	Maternal_preeclamp	Mat_hyptens	Prol_rupt	GBS	Other_mat_diag	Mat_AB	Type_of_mat_AB	Inf_Inf	Inf_AB	Duration_Inf_AB(days)	Inf_AB_over_48h	Type_of_inf_AB	Weight_sampling(kg)	Avg_weight_gain(g/day)	Age_sampling(days)	Description_of_Feeds	DIET_CODES_1	DIET_CODES_2	DIET_CODES_4	DIET_CODES_5	DIET_bov	Mom_Breast_Milk	Donor_Breast_Milk	Milk_Fortifier	Formula	Week_1-Breast_milk(%)	Week_1- Fortified_breast_milk(%)	Week_1-Formula(%)	Week_2-Breast_milk(%)	Week_2_Fortified_breast_milk(%)	Week_2-Formula(%)	Suspected_GI_problem
01045-B	n	9.4	34.14	M	c-section	Caucasian	not Hispanic	2.2	n	y	n	n	n	n	N	none	N	Y	2	n	amp/gent	2.16	-2.35	17	Mom's milk +formula fortifier	predom formula +mom	MOM+FORMULA	F	F	BOV	y	n	n	y	39	61	0	16	84	0	N
01076-B	n	12.8	31.86	M	vaginal	Caucasian	not Hispanic	2.18	n	n	y	y	y	y	Y	ampicillin	N	Y	2	n	amp/gent	2.2	1.2	17	Mom's milk +Prolacta	mom +Prolacta	PROLACTA	FF	H	H	y	n	y	n	86	14	0	0	100	0	N
02078-BA	y	11.5	30.43	F	vaginal	Caucasian	not Hispanic	1.41	n	n	n	n	u	y	Y	penicillin	N	Y	2	n	amp/gent	1.49	4.7	17	Mom's milk +Prolacta	mom +Prolacta	PROLACTA	FF	H	H	y	n	y	n	99	1	0	0	100	0	Y
02078-BB	n	6.5	30.43	F	vaginal	Caucasian	not Hispanic	1.52	n	n	n	n	u	y	Y	penicillin	N	Y	2	n	amp/gent	1.58	3.5	17	Donor milk	donor +HMF	DONOR	FF	HMF	BOV	n	y	y	n	0	0	0	100	0	0	Y
07001-B	n	13.7	32.43	M	c-section	Caucasian	not Hispanic	1.11	n	n	y	n	n	y	N	none	N	N	0	n	none	1.36	17.86	14	Mom's milk	exclusively breastfed	exclusively breastfed	EBM	H	H	y	n	n	n	100	0	0	100	0	0	N
07002-B	n	12.6	33.86	M	c-section	Caucasian	not Hispanic	1.82	n	n	n	n	n	y	N	none	Y	Y	10	y	amp/gent	2.06	13.33	18	Mom's milk +formula fortifier	predom mom +formula	MOM+FORMULA	F	F	BOV	y	n	n	y	100	0	0	59	41	0	N
07003-B	n	12.7	34	F	c-section	Black	not Hispanic	2.45	n	y	y	n	n	n	N	none	N	N	0	n	none	2.29	-22.86	7	Mom's milk +formula fortifier	predom mom +formula	MOM+FORMULA	F	F	BOV	y	n	n	y	76	12	12	9	91	0	N
07004-B	n	2	33.43	M	vaginal	Pacific Islander	not Hispanic	1.95	n	y	y	n	n	n	N	none	N	N	0	n	none	1.96	0.71	14	Mom's milk +formula fortifier	predom mom +formula	MOM+FORMULA	F	F	BOV	y	n	n	y	75	15	0	81	19	0	N
07005-B	n	6.3	32.71	M	vaginal	Caucasian	not Hispanic	2.21	n	n	n	n	u	n	Y	vancomycin	N	Y	2	n	amp/gent	2.28	4.12	17	Mom's milk +formula fortifier	predom formula +mom	MOM+FORMULA	F	F	BOV	y	n	n	y	26	74	0	1	99	0	N
07006-B	n	13.7	29.86	M	vaginal	Black	not Hispanic	1.32	n	n	n	y	y	n	Y	ampicillin, azithromycin	N	Y	2	n	amp/gent	1.51	11.18	17	Mom's milk +Prolacta	mom +Prolacta	PROLACTA	FF	H	H	y	n	y	n	100	0	0	0	100	0	N
07007-B	n	14.4	34	M	c-section	Caucasian	not Hispanic	2.14	n	n	y	n	n	y	Y	cefazolin	N	N	0	n	none	2.22	6.67	12	Formula	formula	FORMULA	F	F	BOV	n	n	n	y	0	0	100	0	0	100	N
07010-BA	n	10.6	32.14	M	c-section	Hispanic	Hispanic	1.81	n	n	n	n	n	n	N	none	N	N	0	n	none	1.79	-1.43	14	Mom's milk +formula fortifier	predom mom +formula	MOM+FORMULA	F	F	BOV	y	n	n	y	65	35	0	6	94	0	N
08012-B	n	14.9	35.86	M	c-section	Caucasian	not Hispanic	3.07	n	n	n	n	n	y	N	none	N	Y	2	n	amp/gent	3.03	-2.35	17	Mom's milk	exclusively breastfed	exclusively breastfed	EBM	H	H	y	n	n	n	100	0	0	100	0	0	N
08013-B	n	8.8	36.71	M	c-section	Caucasian	not Hispanic	3.06	n	n	n	n	n	y	Y	cefazolin	Y	Y	6	y	amp/gent/van	3.08	1.25	16	Mom's milk	exclusively breastfed	exclusively breastfed	EBM	H	H	y	n	n	n	100	0	0	100	0	0	N
08014-B	n	4.7	34.14	F	c-section	Caucasian	not Hispanic	2.49	y	y	y	n	y	y	N	none	Y	Y	4	y	amp/gent/van	2.6	6.11	18	Mom's milk OR formula feeds	predom formula +mom	MOM+FORMULA	F	F	BOV	y	n	n	y	3	0	97	2	0	98	Y
08015-B	n	14.8	34.14	F	c-section	Caucasian	not Hispanic	2.57	n	n	n	y	n	n	Y	erythromycin, vancomycin	N	N	0	n	none	2.75	13.85	13	Mom's milk OR formula feeds	predom mom +formula	MOM+FORMULA	F	F	BOV	y	n	n	y	73	0	27	98	0	2	N
08016-B	n	13.3	33.28	M	vaginal	Caucasian	not Hispanic	2.32	n	n	n	y	n	n	Y	erythromycin	N	Y	2	n	amp/gent	2.42	5.88	17	Mom's milk OR formula feeds	predom mom +formula	MOM+FORMULA	F	F	BOV	y	n	n	y	34	0	66	60	0	40	N
08017-B	n	10.7	34.57	F	c-section	Caucasian	not Hispanic	1.79	n	y	y	y	n	n	Y	penicillin	N	N	0	n	none	1.8	1	10	Mom's milk+formula fortifier OR formula feeds	predom formula +mom	MOM+FORMULA	F	F	BOV	y	n	n	y	18	9	73	0	27	73	N
09019-B	n	13.5	31.43	M	vaginal	Caucasian	not Hispanic	1.18	n	y	n	y	n	n	Y	penicillin	N	N	0	n	none	1.36	12.86	14	Mom's milk +Prolacta	mom +Prolacta	PROLACTA	FF	H	H	y	n	y	n	70	30	0	5	95	0	N
09021-B	n	7.4	34	F	c-section	Caucasian	not Hispanic	2.26	n	y	y	n	n	n	N	none	N	Y	2	n	amp/gent	2.25	-0.83	12	Mom's milk +formula fortifier	predom formula +mom	MOM+FORMULA	F	F	BOV	y	n	n	y	54	46	0	18	82	0	N
09022-B	n	13.1	34	M	c-section	Caucasian	not Hispanic	1.62	n	y	n	n	y	n	Y	penicillin	N	N	0	n	none	1.84	15.71	14	Mom's milk OR formula feeds	predom formula +mom	MOM+FORMULA	F	F	BOV	y	n	n	y	27	0	73	25	0	75	N
09023-B	n	1.3	33	F	vaginal	Caucasian	not Hispanic	1.88	n	y	y	n	n	n	N	none	N	Y	2	n	amp/gent	2	7.06	17	Mom's milk +formula fortifier	predom formula +mom	MOM+FORMULA	F	F	BOV	y	n	n	y	9	91	0	0	100	0	N
09024-B	n	12.2	28.57	F	c-section	Caucasian	not Hispanic	1.21	n	n	n	y	y	y	Y	erythromycin, ampicillin	N	Y	2	n	amp/gent	1.27	3.53	17	Mom's milk +HMF	mom +HMF	HMF	FF	HMF	BOV	y	n	y	n	100	0	0	64	36	0	Y
09066-B	n	12	33	M	c-section	Caucasian	not Hispanic	1	n	n	n	n	u	n	N	none	Y	Y	7	y	amp/gent	1.11	5.2	21	Mom's milk	exclusively breastfed	exclusively breastfed	EBM	H	H	y	n	n	n	100	0	0	100	0	0	N
09068-B	n	8	33.14	M	vaginal	Caucasian	Hispanic	2.03	n	n	n	y	u	y	Y	penicillin	N	Y	2	n	amp/gent	2.21	11.3	16	Mom's milk +HMF, Donor milk	predom mom+donor+HMF	DONOR	FF	HMF	BOV	y	y	y	n	84	16	0	0	100	0	N
09069-B	n	1.9	34	M	vaginal	Caucasian	not Hispanic	2.11	n	n	n	y	y	n	Y	erythromycin	N	Y	2	n	amp/gent	2.345	13.8	17	Mom's milk +HMF, Donor milk	predom mom+donor+HMF	DONOR	FF	HMF	BOV	y	y	y	n	76	24	0	0	100	0	N
10025-B	n	17.4	29	M	c-section	Caucasian	Hispanic	0.84	n	n	y	n	n	n	N	none	N	Y	2	n	amp/gent	0.94	5.88	17	Mom's milk +HMF	mom +HMF	HMF	FF	HMF	BOV	y	n	y	n	100	0	0	26	74	0	N
10026-BA	y	14.9	33.43	F	c-section	Caucasian	not Hispanic	1.87	n	n	y	n	n	y	Y	cefazolin	N	Y	2	n	amp/gent	2.07	11.76	17	Mom's milk +formula fortifier OR formula feeds	predom formula +mom	MOM+FORMULA	F	F	BOV	y	n	n	y	6	0	94	3	26	71	N
10026-BB	n	2.8	33.43	M	c-section	Caucasian	not Hispanic	2.08	n	n	y	n	n	y	Y	cefazolin	N	Y	2	n	amp/gent	2.27	11.18	17	Mom's milk +formula fortifier OR formula feeds	predom formula +mom	MOM+FORMULA	F	F	BOV	y	n	n	y	7	6	87	0	22	78	N
10027-B	n	10.4	27.28	F	c-section	Black	not Hispanic	0.89	n	n	n	n	u	n	N	none	Y	Y	17	y	amp/gent/van	1.22	9.17	36	Mom's milk or Donor +HMF	predom mom +donor+HMF	HMF	FF	HMF	BOV	y	y	y	n	100	0	0	100	0	0	N
10029-BA	y	13	31.43	F	c-section	Caucasian	Hispanic	1.87	y	n	n	y	u	n	Y	erythromycin, ampicillin	N	N	0	n	none	1.98	7.86	14	Mom's milk or Donor milk +HMF	predom mom +donor+HMF	HMF	FF	HMF	BOV	y	y	y	n	42	58	0	0	100	0	N
10029-BB	n	14.6	31.43	M	c-section	Caucasian	Hispanic	1.97	y	n	n	y	u	n	Y	erythromycin, ampicillin	N	N	0	n	none	2.08	7.86	14	Mom's milk or Donor milk +HMF	predom mom +donor+HMF	HMF	FF	HMF	BOV	y	y	y	n	39	61	0	0	100	0	N
10030-B	n	15.4	33.57	M	c-section	Caucasian	not Hispanic	2.03	y	n	n	n	n	y	N	none	N	Y	2	n	amp/gent	2.4	21.76	17	Mom's milk OR formula feeds	predom formula +mom	MOM+FORMULA	F	F	BOV	y	n	n	y	16	0	84	53	0	47	N
10031-B	n	11.1	30.57	F	vaginal	Caucasian	not Hispanic	1.3	n	y	n	n	y	n	Y	cefazolin	N	Y	2	n	amp/gent	1.51	12.35	17	Mom's milk +HMF	mom +HMF	HMF	FF	HMF	BOV	y	n	y	n	100	0	0	48	52	0	N
10032-B	n	3.9	28	M	c-section	Caucasian	not Hispanic	0.76	n	n	n	n	u	n	N	none	Y	Y	16	y	amp/gent/van	1.01	8.93	28	Mom's milk	exclusively breastfed	exclusively breastfed	EBM	H	H	y	n	n	n	100	0	0	100	0	0	Y
10033-B	n	11.9	29.57	F	vaginal	Black	not Hispanic	1.36	n	n	n	y	u	y	Y	penicillin	N	Y	2	n	amp/gent	1.37	0.59	17	Mom's milk +HMF	mom +HMF	HMF	FF	HMF	BOV	y	n	y	n	100	0	0	17	83	0	Y
10037-B	n	12	32.86	F	vaginal	Caucasian	Hispanic	1.78	n	n	n	n	y	n	Y	ampicillin	N	Y	2	n	amp/gent	1.89	6.47	17	Mom's milk or Donor milk +HMF	predom donor+mom+HMF	DONOR	FF	HMF	BOV	y	y	y	n	100	0	0	0	100	0	N
10038-B	n	16.8	27.14	M	vaginal	Caucasian	not Hispanic	1.1	n	n	n	n	n	y	N	none	N	Y	2	n	amp/gent	1.21	6.47	17	Mom's milk +HMF	mom +HMF	HMF	FF	HMF	BOV	y	n	y	n	100	0	0	70	30	0	N
10070-BA	y	5.7	33.86	F	vaginal	Middle Eastern	not Hispanic	2.1	n	n	n	n	u	y	Y	penicillin	N	Y	2	n	amp/gent	2.21	6.5	17	Mom's milk +Neosure, Donor milk	predom formula+mom+donor	MOM+FORMULA	F	F	BOV	y	y	n	y	25	75	0	0	100	0	N
10070-BB	n	10.9	33.86	M	vaginal	Middle Eastern	not Hispanic	2.46	n	n	n	n	u	y	Y	penicillin	N	Y	2	n	amp/gent	2.59	7.6	17	Mom's milk +Neosure, Donor milk	predom formula+mom+donor	MOM+FORMULA	F	F	BOV	y	y	n	y	20	80	0	0	100	0	N
12040-BB	n	12.5	32.86	M	c-section	Caucasian	Hispanic	1.66	n	n	n	n	u	n	N	none	N	Y	2	n	amp/gent	1.93	15.88	17	Mom's milk +HMF	mom +HMF	HMF	FF	HMF	BOV	y	n	y	n	49	51	0	0	100	0	N
12042-B	n	13.9	33.43	F	c-section	Caucasian	not Hispanic	2.31	n	y	n	n	u	n	N	none	N	N	0	n	none	2.32	0.71	14	Mom's milk OR formula feeds	predom formula +mom	MOM+FORMULA	F	F	BOV	y	n	n	y	0	9	91	0	77	23	N
12043-B	n	9.2	32.71	M	c-section	Caucasian	not Hispanic	1.76	n	y	n	n	n	y	Y	cefazolin	N	N	0	n	none	1.93	12.14	14	Mom's milk or Donor milk +HMF	predom donor+mom+HMF	DONOR	FF	HMF	H	y	y	y	n	37	63	0	0	84	0	N
12044-BA	y	12.2	32.86	F	c-section	Caucasian	not Hispanic	1.74	n	n	n	n	n	n	N	none	N	N	0	n	none	1.73	-0.71	14	Mom's milk or Donor milk +HMF	predom donor+mom+HMF	DONOR	FF	HMF	H	y	y	y	n	27	73	0	0	100	0	N
12044-BC	n	13	31.86	M	c-section	Caucasian	not Hispanic	1.94	n	n	n	n	n	n	N	none	N	N	0	n	none	1.97	2.14	14	Mom's milk or Donor milk +HMF	predom donor+mom+HMF	DONOR	FF	HMF	H	y	y	y	n	51	49	0	0	100	0	N
12075-BB	n	12.5	35.29	F	c-section	Caucasian	Hispanic	2.42	n	y	n	n	u	n	N	none	N	N	0	n	none	2.48	4.3	14	Mom's milk +Neosure	predom formula +mom	MOM+FORMULA	F	F	BOV	y	n	n	y	58	42	0	5	95	0	N
