## Supplementary table 2 for "Formula alters preterm infant gut microbiota and increases its antibiotic resistance load"

### Sheet: Sheet1
Gamma distributed GLMs for 46 preterm infants:
Tukey's post hoc test results repoted for diet for factors with multiple levels. GLM summary is reported in other cases
Models with increasing complexity
	MGE_sum~Formula
	Estimate	Log fold change	Std. Error	t value	Pr(>|t|)
(Intercept)	0.839		0.2259	3.714	0.000573	***
Formulay	0.7292	2.07342	0.3344	2.181	0.034593	*
	MGE_sum~Diet
(Intercept)	Estimate	Log fold change	Std. Error	t value	Pr(>|t|)
F - EBM == 0	1.18476	3.2699	0.56939	2.081	0.0921	.
FF - EBM == 0	0.08353	1.08712	0.61266	0.136	0.9897
FF - F == 0	-1.10123	0.332462	0.45215	-2.436	0.0386	*
	ARG sum ~ Gestational age + diet
	Estimate	Log fold change	Std. Error	z value	Pr(>|z|)
F - EBM == 0	1.5981	4.94363	0.5111	3.127	0.00489	**
FF - EBM == 0	0.2568	1.29279	0.5499	0.467	0.88542
FF - F == 0	-1.3413	0.261505	0.4059	-3.305	0.00269	**
* F formula, FF fortifier (bovine or human derived), EBM only donor or mother's milk
	ARG sum ~ Gestational age *diet
	Estimate	Log fold change	Std. Error	t value	Pr(>|t|)
(Intercept)	6.6747		4.8426	1.378	0.17576
Gest_age	-0.2711	0.76254	0.1452	-1.866	0.06932	.
DIET_CODES_4F	36.4602	6830675735615410	12.3975	2.941	0.00542	**
DIET_CODES_4FF	-1.6346	0.19503	6.0643	-0.27	0.78889
Gest_age:DIET_CODES_4F	-1.0378	0.354233	0.3682	-2.819	0.00746	**
Gest_age:DIET_CODES_4FF	0.0625	1.06449	0.1869	0.334	0.73987
Fortifier type (bovine or human derived)
	ARG sum ~ Gestational age + fortifier type
	Estimate	Log fold change	Std. Error	z value	Pr(>|z|)
Human - Bovine == 0	0.6559	1.92688	0.4209	1.558	0.119
Gestational age in formula fed infants:
	ARG_sum ~ Gestational age
	Estimate	Log fold change	Std. Error	z value	Pr(>|z|)
(Intercept)	54.1191	3.18879e+23	9.9708	5.428	5.71e-08	***
Gest_age	-1.3225	0.266468	0.2956	-4.474	7.67e-06	***
*Gestational age
Gestational age in not formula fed infants:
	ARG sum ~ Gestational age
	Estimate	Log fold change	Std. Error	z value	Pr(>|z|)
(Intercept)	17.2464	3.09057e+07	2.4455	7.052	1.76e-12	***
Gest_age	-0.26639	0.76614	0.07764	-3.431	0.000601	***
*Gestational age
ARGs by specific diet description in model including the gestational age:
	ARG sum ~ Gestational age + diet
	Estimate	Log fold change	Std. Error	z value	Pr(>|z|)
Linear Hypotheses:
exclusively breastfed - donor +HMF == 0	-0.39758	0.671944	1.00112	-0.397	1
formula - donor +HMF == 0	0.63257	1.88244	1.2923	0.489	1
mom +HMF - donor +HMF == 0	-0.52349	0.592449	0.95657	-0.547	1
mom +Prolacta - donor +HMF == 0	0.30236	1.35305	0.98798	0.306	1
predom donor+mom+HMF - donor +HMF == 0	0.06432	1.06643	1.00713	0.064	1
predom formula +mom - donor +HMF == 0	1.13658	3.11609	0.97161	1.17	0.9829
predom formula+mom+donor - donor +HMF == 0	-1.2386	0.28979	1.12774	-1.098	0.9894
predom mom +donor+HMF - donor +HMF == 0	-0.75138	0.471715	1.02003	-0.737	0.9996
predom mom +formula - donor +HMF == 0	1.60756	4.99062	0.9951	1.615	0.8598
predom mom+donor+HMF - donor +HMF == 0	-0.2946	0.744829	1.12034	-0.263	1
formula - exclusively breastfed == 0	1.03015	2.80149	0.96997	1.062	0.9918
mom +HMF - exclusively breastfed == 0	-0.12592	0.881685	0.6307	-0.2	1
mom +Prolacta - exclusively breastfed == 0	0.69994	2.01363	0.63017	1.111	0.9884
predom donor+mom+HMF - exclusively breastfed == 0	0.4619	1.58709	0.59511	0.776	0.9994
predom formula +mom - exclusively breastfed == 0	1.53416	4.63743	0.47335	3.241	0.0413 *
predom formula+mom+donor - exclusively breastfed == 0	-0.84102	0.43127	0.74119	-1.135	0.9864
predom mom +donor+HMF - exclusively breastfed == 0	-0.35381	0.702008	0.70886	-0.499	1
predom mom +formula - exclusively breastfed == 0	2.00514	7.42713	0.53519	3.747	<0.01 **
predom mom+donor+HMF - exclusively breastfed == 0	0.10297	1.10846	0.73943	0.139	1
mom +HMF - formula == 0	-1.15606	0.314724	1.03774	-1.114	0.9882
mom +Prolacta - formula == 0	-0.33021	0.718773	1.02879	-0.321	1
predom donor+mom+HMF - formula == 0	-0.56825	0.566516	0.996	-0.571	1
predom formula +mom - formula == 0	0.50402	1.65536	0.91904	0.548	1
predom formula+mom+donor - formula == 0	-1.87117	0.153943	1.08131	-1.73	0.7992
predom mom +donor+HMF - formula == 0	-1.38395	0.250587	1.08427	-1.276	0.9679
predom mom +formula - formula == 0	0.975	2.65117	0.95482	1.021	0.994
predom mom+donor+HMF - formula == 0	-0.92717	0.395672	1.08198	-0.857	0.9986
mom +Prolacta - mom +HMF == 0	0.82585	2.28382	0.58221	1.418	0.9351
predom donor+mom+HMF - mom +HMF == 0	0.58781	1.80004	0.6332	0.928	0.9972
predom formula +mom - mom +HMF == 0	1.66008	5.25973	0.59008	2.813	0.1374
predom formula+mom+donor - mom +HMF == 0	-0.7151	0.489143	0.82261	-0.869	0.9984
predom mom +donor+HMF - mom +HMF == 0	-0.22789	0.796212	0.62553	-0.364	1
predom mom +formula - mom +HMF == 0	2.13106	8.42379	0.62423	3.414	0.0237 *
predom mom+donor+HMF - mom +HMF == 0	0.22889	1.2572	0.8099	0.283	1
predom donor+mom+HMF - mom +Prolacta == 0	-0.23804	0.788171	0.64363	-0.37	1
predom formula +mom - mom +Prolacta == 0	0.83423	2.30304	0.57788	1.444	0.9276
predom formula+mom+donor - mom +Prolacta == 0	-1.54096	0.214175	0.8132	-1.895	0.6945
predom mom +donor+HMF - mom +Prolacta == 0	-1.05374	0.348631	0.67891	-1.552	0.888
predom mom +formula - mom +Prolacta == 0	1.3052	3.68843	0.61876	2.109	0.5398
predom mom+donor+HMF - mom +Prolacta == 0	-0.59696	0.550483	0.80437	-0.742	0.9996
predom formula +mom - predom donor+mom+HMF == 0	1.07227	2.922	0.52263	2.052	0.5824
predom formula+mom+donor - predom donor+mom+HMF == 0	-1.30292	0.271737	0.77395	-1.683	0.8253
predom mom +donor+HMF - predom donor+mom+HMF == 0	-0.8157	0.44233	0.71438	-1.142	0.9857
predom mom +formula - predom donor+mom+HMF == 0	1.54325	4.67977	0.57607	2.679	0.1899
predom mom+donor+HMF - predom donor+mom+HMF == 0	-0.35892	0.69843	0.77021	-0.466	1
predom formula+mom+donor - predom formula +mom == 0	-2.37518	0.0929977	0.67428	-3.523	0.0163 *
predom mom +donor+HMF - predom formula +mom == 0	-1.88797	0.151379	0.66959	-2.82	0.1356
predom mom +formula - predom formula +mom == 0	0.47098	1.60156	0.44251	1.064	0.9917
predom mom+donor+HMF - predom formula +mom == 0	-1.43119	0.239024	0.67464	-2.121	0.5311
predom mom +donor+HMF - predom formula+mom+donor == 0	0.48722	1.62778	0.88116	0.553	1
predom mom +formula - predom formula+mom+donor == 0	2.84616	17.2215	0.72172	3.944	<0.01 **
predom mom+donor+HMF - predom formula+mom+donor == 0	0.944	2.57024	0.88324	1.069	0.9914
predom mom +formula - predom mom +donor+HMF == 0	2.35895	10.5798	0.70165	3.362	0.0287 *
predom mom+donor+HMF - predom mom +donor+HMF == 0	0.45678	1.57898	0.87056	0.525	1
predom mom+donor+HMF - predom mom +formula == 0	-1.90217	0.149244	0.72088	-2.639	0.2082
*HMF=bovine fortifier, Prolacta=human milk based fortifier
ARGs by diets with Donor OR Mom breast milk:
	ARG sum ~ Gestational age + Formula + Donor
	Estimate	Fold change	Std. Error	z value	Pr(>|z|)
(Intercept)	7.8929	2678.2	2.67164	2.954	0.00512	**
Gest_age	-0.29769	0.742531	0.08525	-3.492	0.00114	**
Formulay	1.26862	3.55594	0.38686	3.279	0.0021	**
Donory	-0.29625	0.743602	0.37042	-0.8	0.42835
Quasibinomial GLMs from 46 infant cohort:
Enterobacteriaceae sum ~Formula + Gest_age
Coefficients:
	Estimate	Std. Error	t value	Pr(>|t|)
(Intercept)	8.0253	4.2044	1.909	0.063	.
Formulay	1.1397	0.5462	2.087	0.0429	*
Gest_age	-0.2543	0.1335	-1.905	0.0634	.
---
