## Supplementary table 5 for "Formula alters preterm infant gut microbiota and increases its antibiotic resistance load"

### Sheet: Sheet1
Gamma distributed model of total relative ARG sum in meta-analysis datasets:
Gamma distributed GLMs with log links. Change to baseline is calculated from the estimate using natural base exponent function.
GLM summary:
Models with increasing complexity
	ARG_sum~Formula
	Estimate	Fold change	Std. Error	t value	Pr(>|t|)
(Intercept)	-1.084		0.1463	-7.41	3.3e-12	***
FormulaTRUE*	0.5134	1.67096	0.1993	2.576	0.0107	*
*Formula TRUE = infants had any formula in their diet with or without breast milk from own mother or donor and fortifier
Coefficients:	ARG_sum~Gestational age + Formula
	Estimate	Fold change	Std. Error	t value	Pr(>|t|)
(Intercept)	0.97214		0.59826	1.625	0.105724	***
Gestational age	-0.06113	0.940701	0.01687	-3.623	0.000367	***
FormulaTRUE	0.42553	1.5304	0.1855	2.294	0.022813	**
Coefficients:	ARG_sum~16S counts + Gestational age + Formula
	Estimate	Fold change	Std. Error	t value	Pr(>|t|)
(Intercept)	1.188		0.6318	1.88	0.061602	.
16S counts	-8.269e-06	2.739e-06	2.739e-06	-3.019	0.002861	**
Gest_age	-0.06035	0.941435	0.01785	-3.381	0.000867	***
FormulaTRUE	0.5151	1.67381	0.1965	2.622	0.00942	**
Best model after model selection with chi squared tests
(Used for reporting estimated fold changes and p-values for formula, age and gestational age)
Coefficients:	ARG_sum~16S counts +Age+ Gestational age + Formula
	Estimate	Fold change	Std. Error	t value	Pr(>|t|)
(Intercept)	3.859		0.8879	4.346	2.2e-05	***
16S counts	-9.991e-06	0.99999	2.434e-06	-4.104	5.9e-05	***
Age	-0.06952	0.932841	0.01741	-3.993	9.15e-05	***
Gestational age	-0.1204	0.886566	0.02226	-5.41	1.78e-07	***
FormulaTRUE	0.5052	1.65732	0.1743	2.898	0.00417	**
Model with only infants treated with antibiotics
	ARG_sum~16S counts +Age+ Gestational age + Formula
	Estimate	Fold change	Std. Error	t value	Pr(>|t|)
(Intercept)	3.539		1.283	2.759	0.006899	**
SSU_counts	-1.436e-05	0.999986	5.012e-06	-2.864	0.005102	**
Age	-0.06814	0.93413	0.01985	-3.433	0.000873	***
Gest_age	-0.1154	0.89101	0.04375	-2.639	0.00967	**
FormulaTRUE	0.9774	2.65754	0.2837	3.445	0.000839	***
Model with only infants not treated with antibiotics
	Estimate	Fold change	Std. Error	t value	Pr(>|t|)
(Intercept)	4.849		2.174	2.231	0.02798	*
SSU_counts	-1.041e-05	0.99999	2.489e-06	-4.183	6.31e-05	***
Age	-0.02912	0.9713	0.04063	-0.717	0.47529
Gest_age	-0.1452	0.864849	0.05349	-2.715	0.00785	**
FormulaTRUE	-0.01173	0.988339	0.2228	-0.053	0.95812
Alternative model including antibiotics
Coefficients:	ARG_sum~16S counts +Age+ Gestational age + Antibiotics + Formula
	Estimate	Fold change	Std.	Error	t value	Pr(>|t|)
(Intercept)	4.527	92.4807	1.356	3.338	0.001035	**
SSU_counts	-9.785e-06	0.99999	2.548e-06	-3.84	0.000173	***
Age	-0.08216	0.921125	0.01928	-4.262	3.34e-05	***
Gest_age	-0.1361	0.872755	0.03444	-3.953	0.000113	***
AntibioticsTRUE	-0.01829	0.981876	0.3709	-0.049	0.96073
FormulaTRUE	0.5254	1.69114	0.1878	2.798	0.005739	**
Alternative model including interaction between gestational age and formula
Coefficients:	ARG_sum~16S counts +Age+ Gestational age * Formula
	Estimate	Fold change	Std. Error	t value	Pr(>|t|)
(Intercept)	3.38		0.9699	3.485	0.000606	***
16S counts	-1.045e-05	0.99999	2.454e-06	-4.256	3.19e-05	***
Age	-0.06666	0.935513	0.01718	-3.88	0.000142	***
Gestational age	-0.1069	0.898616	0.02527	-4.23	3.55e-05	***
FormulaTRUE	1.67	5.31217	1.127	1.482	0.139878
Gestational age:FormulaTRUE	-0.03475	0.965847	0.03308	-1.051	0.294732
Alternative model including interaction between antibiotics and formula
	ARG_sum~16S counts +Age+ Gestational age + Antibiotics * Formula
	Estimate	Fold change	Std. Error	t value	Pr(>|t|)
(Intercept)	5.042		1.243	4.057	7.15e-05	***
SSU_counts	-1.104e-05	0.999989	2.296e-06	-4.808	2.99e-06	***
Age	-0.05768	0.943952	0.0163	-3.539	0.0005	***
Gest_age	-0.1472	0.863121	0.03114	-4.725	4.34e-06	***
AntibioticsTRUE	-0.9153	0.400396	0.4327	-2.116	0.03563	*
FormulaTRUE	0.06093	1.06282	0.232	0.263	0.79309
AntibioticsTRUE:FormulaTRUE	1.029	2.79827	0.3538	2.908	0.00405	**
Model without the original cohort of 46 premature infants
	ARG_sum~16S counts +Age+ Gestational age + Formula
Coefficients:
	Estimate	Fold change	Std. Error	t value	Pr(>|t|)
(Intercept)	4.338		0.9907	4.379	2.05e-05	***
16S_counts	-9.488e-06	0.999991	2.477e-06	-3.831	0.000178	***
Age	-0.08122	0.921991	0.02089	-3.887	0.000144	***
Gest_age	-0.1315	0.876779	0.0246	-5.345	2.79e-07	***
FormulaTRUE	0.3945	1.48364	0.185	2.133	0.034346	*
Analysis of Deviance Table(ANOVA chi squared)	Comparison	Resid. Df	Resid. Dev	Df	Deviance	Pr(>Chi)
Model 1: SUM ~ Formula		204	356.12
Model 2: SUM ~ Gest_age + Formula	1 versus 2	203	334.81	1	21.311	6.085e-05
SSU_counts	2 versus 3	202	328.09	1	6.7201	0.02435
Model 4: SUM ~ SSU_counts + Age + Gest_age + Formula	3 versus 4	201	307.38	1	20.7143	7.718e-05
Model 5: SUM ~ Study + SSU_counts + Age + Gest_age + Formula*	4 versus 5	197	298.94	4	8.4393	0.17341
Model 6: SUM ~ SSU_counts + Age + Gest_age + Antibiotics + Formula**	4 versus 6	200	307.37	1	0.004	0.959
* Test run only between model 4 an model 5		199	298.33	2	9.0478	0.0271
** Test run only between model 4 and model 6
Correlation of explanatory variables in the chosen GLM
ARG sum ~16S counts + Infant age + Gestational age + Formula
	SSU_counts	Age	Gest_age	FormulaTRUE
SSU_counts	1	-0.0974241	0.0720524	0.0874956
Age	-0.0974241	1	-0.710054	0.111338
Gest_age	0.0720524	-0.710054	1	-0.142151
FormulaTRUE	0.0874956	0.111338	-0.142151	1
>
Model fit and statistics for the chosen model
ARG sum ~16S counts + Infant age + Gestational age + Formula
χ²(4) = 61.92, p = 0.00
Pseudo-R² (Cragg-Uhler) = 0.67
Pseudo-R² (McFadden) = 0.63
AIC = 38.86, BIC = 58.82
