## Supplementary table 6 for "Formula alters preterm infant gut microbiota and increases its antibiotic resistance load"

### Sheet: Sheet1
Effect of variables on species diversity analyzed using Gamma distributed GLMs with log links
Shannon
MODEL FIT:
χ²(5) = 11.07, p = 0.00
Pseudo-R² (Cragg-Uhler) = 0.10
Pseudo-R² (McFadden) = 0.05
AIC = 375.09, BIC = 398.38
	Fold change	0.025	0.975	t val.	p
(Intercept)	0.21	0.06	0.71	-2.53	0.01
Delivery_modeV	1.26	1.04	1.52	2.33	0.02
AntibioticsTRUE	1.02	0.74	1.4	0.11	0.91
Age	1.03	1.01	1.05	3.69	0
Gest_age	1.04	1	1.07	2.27	0.02
FormulaTRUE	0.81	0.69	0.96	-2.38	0.02
Simpson
MODEL FIT:
χ²(5) = 8.87, p = 0.00
Pseudo-R² (Cragg-Uhler) = 0.19
Pseudo-R² (McFadden) = 0.16
AIC = 82.79, BIC = 106.09
Standard errors: MLE
	exp(Est.)	0.025	0.975	t val.	p
(Intercept)	0.14	0.05	0.44	-3.4	0
Delivery_modeV	1.25	1.04	1.49	2.38	0.02
Age	1.03	1.01	1.05	3.78	0
Gest_age	1.03	1	1.06	1.78	0.08
AntibioticsTRUE	1.01	0.75	1.36	0.05	0.96
FormulaTRUE	0.81	0.69	0.96	-2.52	0.01
