## Supplementary table 7 for "Formula alters preterm infant gut microbiota and increases its antibiotic resistance load"

### Sheet: DESEQ_meta_metaphlan
	baseMean	log2FoldChange	lfcSE	stat	pvalue	padj	Domain	Phylum	Class	Order	Family	Genus	Species
OTU2218	41.1431	-5.15389	0.389664	-13.2265	6.17e-40	8.33e-39	k__Bacteria	p__Proteobacteria	c__Gammaproteobacteria	o__Enterobacteriales	f__Enterobacteriaceae	g__Citrobacter	s__Citrobacter_freundii
OTU1402	23.9166	-4.05141	0.356789	-11.3552	6.99e-30	5.39e-29	k__Bacteria	p__Firmicutes	c__Clostridia	o__Clostridiales	f__Peptostreptococcaceae	g__Peptostreptococcaceae_noname	s__Clostridium_difficile
OTU2261	188.432	-3.45443	0.447712	-7.71574	1.2e-14	4.06e-14	k__Bacteria	p__Proteobacteria	c__Gammaproteobacteria	o__Enterobacteriales	f__Enterobacteriaceae	g__Klebsiella	s__Klebsiella_unclassified
OTU1515	15.7522	-3.32506	0.338201	-9.83162	8.23e-23	4.04e-22	k__Bacteria	p__Firmicutes	c__Negativicutes	o__Selenomonadales	f__Veillonellaceae	g__Veillonella	s__Veillonella_dispar
OTU2221	13.4042	-2.91454	0.347115	-8.39648	4.6e-17	1.91e-16	k__Bacteria	p__Proteobacteria	c__Gammaproteobacteria	o__Enterobacteriales	f__Enterobacteriaceae	g__Citrobacter	s__Citrobacter_unclassified
OTU2396	237.869	-2.85273	0.47663	-5.9852	2.16e-09	5.25e-09	k__Bacteria	p__Proteobacteria	c__Gammaproteobacteria	o__Pasteurellales	f__Pasteurellaceae	g__Haemophilus	s__Haemophilus_parainfluenzae
OTU1237	10.5675	-2.46406	0.318267	-7.7421	9.78e-15	3.52e-14	k__Bacteria	p__Firmicutes	c__Bacilli	o__Lactobacillales	f__Streptococcaceae	g__Streptococcus	s__Streptococcus_thermophilus
OTU2269	29.7583	-2.24093	0.364114	-6.15446	7.53e-10	1.94e-09	k__Bacteria	p__Proteobacteria	c__Gammaproteobacteria	o__Enterobacteriales	f__Enterobacteriaceae	g__Pantoea	s__Pantoea_unclassified
OTU1516	163.63	-2.158	0.447254	-4.82499	1.4e-06	2.8e-06	k__Bacteria	p__Firmicutes	c__Negativicutes	o__Selenomonadales	f__Veillonellaceae	g__Veillonella	s__Veillonella_parvula
OTU2258	398.717	-1.78859	0.503619	-3.55148	0.000383072	0.000713307	k__Bacteria	p__Proteobacteria	c__Gammaproteobacteria	o__Enterobacteriales	f__Enterobacteriaceae	g__Klebsiella	s__Klebsiella_oxytoca
OTU490	6.7835	-1.64687	0.304608	-5.40651	6.43e-08	1.45e-07	k__Bacteria	p__Actinobacteria	c__Actinobacteria	o__Actinomycetales	f__Propionibacteriaceae	g__Propionibacterium	s__Propionibacterium_acnes
OTU1514	37.5597	-1.59079	0.417254	-3.81254	0.000137548	0.000265271	k__Bacteria	p__Firmicutes	c__Negativicutes	o__Selenomonadales	f__Veillonellaceae	g__Veillonella	s__Veillonella_atypica
OTU2259	794.799	-1.49896	0.524297	-2.85899	0.00424994	0.00677606	k__Bacteria	p__Proteobacteria	c__Gammaproteobacteria	o__Enterobacteriales	f__Enterobacteriaceae	g__Klebsiella	s__Klebsiella_pneumoniae
OTU1519	181.024	-1.33482	0.44745	-2.98316	0.00285286	0.00481421	k__Bacteria	p__Firmicutes	c__Negativicutes	o__Selenomonadales	f__Veillonellaceae	g__Veillonella	s__Veillonella_unclassified
OTU1091	2980.05	-1.2955	0.453325	-2.85776	0.00426641	0.00677606	k__Bacteria	p__Firmicutes	c__Bacilli	o__Bacillales	f__Staphylococcaceae	g__Staphylococcus	s__Staphylococcus_epidermidis
OTU1087	7.91532	-0.672471	0.311934	-2.15581	0.0310986	0.0441928	k__Bacteria	p__Firmicutes	c__Bacilli	o__Bacillales	f__Staphylococcaceae	g__Staphylococcus	s__Staphylococcus_aureus
OTU1217	3.02046	0.559192	0.235509	2.3744	0.0175775	0.0256537	k__Bacteria	p__Firmicutes	c__Bacilli	o__Lactobacillales	f__Streptococcaceae	g__Streptococcus	s__Streptococcus_infantis
OTU1042	4.11867	0.589818	0.24709	2.38706	0.0169836	0.0254755	k__Bacteria	p__Firmicutes	c__Bacilli	o__Bacillales	f__Bacillales_noname	g__Gemella	s__Gemella_haemolysans
OTU1334	4.39502	0.859142	0.266433	3.22461	0.00126145	0.0022706	k__Bacteria	p__Firmicutes	c__Clostridia	o__Clostridiales	f__Lachnospiraceae	g__Blautia	s__Ruminococcus_torques
OTU1094	19.139	0.900305	0.352874	2.55135	0.0107307	0.016556	k__Bacteria	p__Firmicutes	c__Bacilli	o__Bacillales	f__Staphylococcaceae	g__Staphylococcus	s__Staphylococcus_hominis
OTU1099	20.7468	1.21534	0.37866	3.20958	0.0013293	0.00231555	k__Bacteria	p__Firmicutes	c__Bacilli	o__Bacillales	f__Staphylococcaceae	g__Staphylococcus	s__Staphylococcus_warneri
OTU1407	8.84421	1.67525	0.316558	5.29209	1.21e-07	2.61e-07	k__Bacteria	p__Firmicutes	c__Clostridia	o__Clostridiales	f__Peptostreptococcaceae	g__Peptostreptococcaceae_noname	s__Peptostreptococcaceae_noname_unclassified
OTU688	6.20916	1.94634	0.282483	6.89009	5.58e-12	1.58e-11	k__Bacteria	p__Bacteroidetes	c__Bacteroidia	o__Bacteroidales	f__Bacteroidaceae	g__Bacteroides	s__Bacteroides_thetaiotaomicron
OTU680	11.3369	2.11084	0.321946	6.55651	5.51e-11	1.49e-10	k__Bacteria	p__Bacteroidetes	c__Bacteroidia	o__Bacteroidales	f__Bacteroidaceae	g__Bacteroides	s__Bacteroides_ovatus
OTU1332	31.9463	2.356	0.393998	5.97973	2.24e-09	5.25e-09	k__Bacteria	p__Firmicutes	c__Clostridia	o__Clostridiales	f__Lachnospiraceae	g__Blautia	s__Ruminococcus_gnavus
OTU662	10.5268	2.49881	0.314517	7.9449	1.94e-15	7.5e-15	k__Bacteria	p__Bacteroidetes	c__Bacteroidia	o__Bacteroidales	f__Bacteroidaceae	g__Bacteroides	s__Bacteroides_caccae
OTU599	1637.07	2.65571	0.514232	5.16441	2.41e-07	5.01e-07	k__Bacteria	p__Actinobacteria	c__Actinobacteria	o__Bifidobacteriales	f__Bifidobacteriaceae	g__Bifidobacterium	s__Bifidobacterium_longum
OTU708	20.6994	2.70822	0.363553	7.4493	9.38e-14	2.98e-13	k__Bacteria	p__Bacteroidetes	c__Bacteroidia	o__Bacteroidales	f__Porphyromonadaceae	g__Parabacteroides	s__Parabacteroides_merdae
OTU617	7.58332	3.14546	0.30314	10.3763	3.18e-25	1.91e-24	k__Bacteria	p__Actinobacteria	c__Actinobacteria	o__Coriobacteriales	f__Coriobacteriaceae	g__Collinsella	s__Collinsella_aerofaciens
OTU690	586.552	3.47758	0.493117	7.05224	1.76e-12	5.28e-12	k__Bacteria	p__Bacteroidetes	c__Bacteroidia	o__Bacteroidales	f__Bacteroidaceae	g__Bacteroides	s__Bacteroides_vulgatus
OTU491	24.5911	3.56492	0.365056	9.7654	1.58e-22	7.13e-22	k__Bacteria	p__Actinobacteria	c__Actinobacteria	o__Actinomycetales	f__Propionibacteriaceae	g__Propionibacterium	s__Propionibacterium_avidum
OTU689	53.8482	3.80562	0.381054	9.98708	1.74e-23	9.38e-23	k__Bacteria	p__Bacteroidetes	c__Bacteroidia	o__Bacteroidales	f__Bacteroidaceae	g__Bacteroides	s__Bacteroides_uniformis
OTU705	122.787	4.61859	0.41445	11.1439	7.67e-29	5.18e-28	k__Bacteria	p__Bacteroidetes	c__Bacteroidia	o__Bacteroidales	f__Porphyromonadaceae	g__Parabacteroides	s__Parabacteroides_distasonis
OTU590	125.863	5.09708	0.407561	12.5063	6.89e-36	7.45e-35	k__Bacteria	p__Actinobacteria	c__Actinobacteria	o__Bifidobacteriales	f__Bifidobacteriaceae	g__Bifidobacterium	s__Bifidobacterium_adolescentis
OTU673	229.409	5.10196	0.446614	11.4236	3.19e-30	2.87e-29	k__Bacteria	p__Bacteroidetes	c__Bacteroidia	o__Bacteroidales	f__Bacteroidaceae	g__Bacteroides	s__Bacteroides_fragilis
OTU594	107.781	6.80635	0.39626	17.1765	3.98e-66	1.08e-64	k__Bacteria	p__Actinobacteria	c__Actinobacteria	o__Bifidobacteriales	f__Bifidobacteriaceae	g__Bifidobacterium	s__Bifidobacterium_bifidum
OTU709	478.296	7.23072	0.425872	16.9786	1.18e-64	2.13e-63	k__Bacteria	p__Bacteroidetes	c__Bacteroidia	o__Bacteroidales	f__Porphyromonadaceae	g__Parabacteroides	s__Parabacteroides_unclassified
OTU668	184.54	7.82749	0.386314	20.262	2.78e-91	1.5e-89	k__Bacteria	p__Bacteroidetes	c__Bacteroidia	o__Bacteroidales	f__Bacteroidaceae	g__Bacteroides	s__Bacteroides_dorei
