## Supplementary table 8 for "Formula alters preterm infant gut microbiota and increases its antibiotic resistance load"

### Sheet: Sheet1
Gamma distributed GLMs for genera and ARG sum, post hoc test
ARG_sum~top_genus in each sample
	Estimate	Fold change	Std. Error	z value	Pr(>|z|)
Bifidobacterium - Bifidobacteriaceae - Bacteroides - Bacteroidaceae == 0	-0.54796	0.578128	0.37903	-1.446	0.8627
Clostridium - Clostridiaceae - Bacteroides - Bacteroidaceae == 0	-0.96819	0.37977	0.40894	-2.368	0.273
Escherichia-Shigella - Enterobacteriaceae - Bacteroides - Bacteroidaceae == 0	0.76813	2.15573	0.29722	2.584	0.1715
Other - Bacteroides - Bacteroidaceae == 0	-0.20258	0.816621	0.25325	-0.8	0.9962
Staphylococcus - Staphylococcaceae - Bacteroides - Bacteroidaceae == 0	1.20732	3.34451	0.30524	3.955	<0.01	**
Streptococcus - Streptococcaceae - Bacteroides - Bacteroidaceae == 0	0.11017	1.11647	0.45195	0.244	1
Unclassified - Enterobacteriaceae - Bacteroides - Bacteroidaceae == 0	-0.17905	0.836064	0.2246	-0.797	0.9963
Veillonella - Veillonellaceae - Bacteroides - Bacteroidaceae == 0	-0.86043	0.42298	0.52049	-1.653	0.7484
Clostridium - Clostridiaceae - Bifidobacterium - Bifidobacteriaceae == 0	-0.42023	0.656896	0.48543	-0.866	0.9935
Escherichia-Shigella - Enterobacteriaceae - Bifidobacterium - Bifidobacteriaceae ==0	1.31609	3.72881	0.39592	3.324	0.0215	*
Other - Bifidobacterium - Bifidobacteriaceae == 0	0.34538	1.41253	0.36407	0.949	0.988
Staphylococcus - Staphylococcaceae - Bifidobacterium - Bifidobacteriaceae == 0	1.75527	5.78501	0.40197	4.367	<0.01	***
Streptococcus - Streptococcaceae - Bifidobacterium - Bifidobacteriaceae == 0	0.65813	1.93118	0.52218	1.26	0.9328
Unclassified - Enterobacteriaceae - Bifidobacterium - Bifidobacteriaceae == 0	0.3689	1.44614	0.34475	1.07	0.9743
Veillonella - Veillonellaceae - Bifidobacterium - Bifidobacteriaceae == 0	-0.31247	0.731638	0.58251	-0.536	0.9998
Escherichia-Shigella - Enterobacteriaceae - Clostridium - Clostridiaceae == 0	1.73632	5.67642	0.42464	4.089	<0.01	**
Other - Clostridium - Clostridiaceae == 0	0.7656	2.15028	0.39511	1.938	0.5531
Staphylococcus - Staphylococcaceae - Clostridium - Clostridiaceae == 0	2.1755	8.80659	0.43029	5.056	<0.01	***
Streptococcus - Streptococcaceae - Clostridium - Clostridiaceae == 0	1.07835	2.93982	0.54427	1.981	0.5219
Unclassified - Enterobacteriaceae - Clostridium - Clostridiaceae == 0	0.78913	2.20148	0.37739	2.091	0.445
Veillonella - Veillonellaceae - Clostridium - Clostridiaceae == 0	0.10776	1.11378	0.6024	0.179	1
Other - Escherichia-Shigella - Enterobacteriaceae == 0	-0.97071	0.378814	0.27789	-3.493	0.0121	*
Staphylococcus - Staphylococcaceae - Escherichia-Shigella - Enterobacteriaceae == 0	0.43919	1.55145	0.32597	1.347	0.9037
Streptococcus - Streptococcaceae - Escherichia-Shigella - Enterobacteriaceae == 0	-0.65796	0.517907	0.4662	-1.411	0.878
Unclassified - Enterobacteriaceae - Escherichia-Shigella - Enterobacteriaceae == 0	-0.94718	0.387833	0.25205	-3.758	<0.01	**
Veillonella - Veillonellaceae - Escherichia-Shigella - Enterobacteriaceae == 0	-1.62856	0.196212	0.53291	-3.056	0.0495	*
Staphylococcus - Staphylococcaceae - Other == 0	1.4099	4.09555	0.28645	4.922	<0.01	***
Streptococcus - Streptococcaceae - Other == 0	0.31275	1.36718	0.43948	0.712	0.9983
Unclassified - Enterobacteriaceae - Other == 0	0.02353	1.02381	0.19831	0.119	1
Veillonella - Veillonellaceae - Other == 0	-0.65785	0.517964	0.5097	-1.291	0.9234
Streptococcus - Streptococcaceae - Staphylococcus - Staphylococcaceae == 0	-1.09715	0.333821	0.47135	-2.328	0.296
Unclassified - Enterobacteriaceae - Staphylococcus - Staphylococcaceae == 0	-1.38637	0.249981	0.26146	-5.302	<0.01	***
Veillonella - Veillonellaceae - Staphylococcus - Staphylococcaceae == 0	-2.06775	0.12647	0.53743	-3.847	<0.01	**
Unclassified - Enterobacteriaceae - Streptococcus - Streptococcaceae == 0	-0.28922	0.748847	0.42361	-0.683	0.9988
Veillonella - Veillonellaceae - Streptococcus - Streptococcaceae == 0	-0.9706	0.378856	0.63239	-1.535	0.8181
Veillonella - Veillonellaceae - Unclassified - Enterobacteriaceae == 0	-0.68138	0.505918	0.49609	-1.374	0.8937
---
Signif. codes: 0 ‘***’ 0.001 ‘**’ 0.01 ‘*’ 0.05 ‘.’ 0.1 ‘ ’ 1
(Adjusted p values reported -- single-step method)
