## Supplementary table 9 for "Formula alters preterm infant gut microbiota and increases its antibiotic resistance load"

### Sheet: Sheet1
Meta-analysis: Clustering of ARGs based on dominant genus
Pairs	F.model	R2	p.value	adjusted p.value
Unclassified - Enterobacteriaceae vs Bacteroides - Bacteroidaceae	24.851	0.171562	0.001	0.00138462	*
Unclassified - Enterobacteriaceae vs Escherichia-Shigella - Enterobacteriaceae	8.4638	0.0702601	0.001	0.00138462	*
Unclassified - Enterobacteriaceae vs Staphylococcus - Staphylococcaceae	21.2689	0.162026	0.001	0.00138462	*
Unclassified - Enterobacteriaceae vs Veillonella - Veillonellaceae	1.70724	0.0178381	0.072	0.081
Unclassified - Enterobacteriaceae vs Other	10.3928	0.0724776	0.001	0.00138462	*
Unclassified - Enterobacteriaceae vs Clostridium - Clostridiaceae	3.79872	0.037316	0.001	0.00138462	*
Unclassified - Enterobacteriaceae vs Streptococcus - Streptococcaceae	7.88105	0.0758661	0.001	0.00138462	*
Unclassified - Enterobacteriaceae vs Bifidobacterium - Bifidobacteriaceae	6.84152	0.0640343	0.001	0.00138462	*
Bacteroides - Bacteroidaceae vs Escherichia-Shigella - Enterobacteriaceae	13.378	0.204625	0.001	0.00138462	*
Bacteroides - Bacteroidaceae vs Staphylococcus - Staphylococcaceae	34.8955	0.41104	0.001	0.00138462	*
Bacteroides - Bacteroidaceae vs Veillonella - Veillonellaceae	6.43638	0.159173	0.001	0.00138462	*
Bacteroides - Bacteroidaceae vs Other	13.5627	0.15668	0.001	0.00138462	*
Bacteroides - Bacteroidaceae vs Clostridium - Clostridiaceae	9.44246	0.19903	0.001	0.00138462	*
Bacteroides - Bacteroidaceae vs Streptococcus - Streptococcaceae	13.0658	0.266291	0.001	0.00138462	*
Bacteroides - Bacteroidaceae vs Bifidobacterium - Bifidobacteriaceae	4.43832	0.099876	0.001	0.00138462	*
Escherichia-Shigella - Enterobacteriaceae vs Staphylococcus - Staphylococcaceae	15.4415	0.268821	0.001	0.00138462	*
Escherichia-Shigella - Enterobacteriaceae vs Veillonella - Veillonellaceae	1.64019	0.0593409	0.095	0.103636
Escherichia-Shigella - Enterobacteriaceae vs Other	4.48644	0.0645656	0.001	0.00138462	*
Escherichia-Shigella - Enterobacteriaceae vs Clostridium - Clostridiaceae	2.86017	0.0870405	0.005	0.0062069	*
Escherichia-Shigella - Enterobacteriaceae vs Streptococcus - Streptococcaceae	5.50475	0.164298	0.001	0.00138462	*
Escherichia-Shigella - Enterobacteriaceae vs Bifidobacterium - Bifidobacteriaceae	3.92006	0.109133	0.001	0.00138462	*
Staphylococcus - Staphylococcaceae vs Veillonella - Veillonellaceae	5.93104	0.198157	0.001	0.00138462	*
Staphylococcus - Staphylococcaceae vs Other	9.48725	0.130882	0.001	0.00138462	*
Staphylococcus - Staphylococcaceae vs Clostridium - Clostridiaceae	6.23887	0.182216	0.001	0.00138462	*
Staphylococcus - Staphylococcaceae vs Streptococcus - Streptococcaceae	15.0099	0.366007	0.001	0.00138462	*
Staphylococcus - Staphylococcaceae vs Bifidobacterium - Bifidobacteriaceae	11.4457	0.276161	0.001	0.00138462	*
Veillonella - Veillonellaceae vs Other	0.779201	0.0163084	0.739	0.739
Veillonella - Veillonellaceae vs Clostridium - Clostridiaceae	0.955665	0.0737643	0.467	0.480343
Veillonella - Veillonellaceae vs Streptococcus - Streptococcaceae	2.73415	0.21471	0.004	0.00514286	*
Veillonella - Veillonellaceae vs Bifidobacterium - Bifidobacteriaceae	1.74	0.110547	0.035	0.0406452	.
Other vs Clostridium - Clostridiaceae	1.38931	0.0265189	0.138	0.146118
Other vs Streptococcus - Streptococcaceae	3.26677	0.0625018	0.001	0.00138462	*
Other vs Bifidobacterium - Bifidobacteriaceae	2.01707	0.0366626	0.014	0.0168	.
Clostridium - Clostridiaceae vs Streptococcus - Streptococcaceae	3.51848	0.200844	0.001	0.00138462	*
Clostridium - Clostridiaceae vs Bifidobacterium - Bifidobacteriaceae	2.83284	0.13598	0.001	0.00138462	*
Streptococcus - Streptococcaceae vs Bifidobacterium - Bifidobacteriaceae	3.2133	0.167244	0.003	0.004	*
