## Supplementary table 3 for "Formula alters preterm infant gut microbiota and increases its antibiotic resistance load"

### Sheet: Sheet1
Clusterinf og ARGs, MGEs and microbial communities
Microbial communities	F.Model	R2	p-value	p-adj	sig
Klebsiella vs Other	5.0013	0.156284	0.001	0.0012	*
Klebsiella vs Escherichia	19.529	0.459193	0.001	0.0012	*
Klebsiella vs Veillonella	8.25694	0.292209	0.001	0.0012	*
Other vs Escherichia	6.58899	0.230473	0.001	0.0012	*
Other vs Veillonella	3.00687	0.136633	0.003	0.003	*
Escherichia vs Veillonella	19.9577	0.57091	0.001	0.0012	*
Metabolic genes
Klebsiella vs Other	5.31822	0.169812	0.001	0.0015	*
Klebsiella vs Escherichia	25.9878	0.54155	0.001	0.0015	*
Klebsiella vs Veillonella	7.34163	0.278708	0.001	0.0015	*
Other vs Escherichia	9.36803	0.298649	0.001	0.0015	*
Other vs Veillonella	2.07792	0.0985829	0.03	0.03	*
Escherichia vs Veillonella	12.884	0.462057	0.002	0.0024	*
ARGs
Klebsiella vs Other	8.23622	0.233743	0.001	0.002	*
Klebsiella vs Escherichia	11.5154	0.333631	0.001	0.002	*
Klebsiella vs Veillonella	5.07237	0.202309	0.001	0.002	*
Other vs Escherichia	1.66682	0.0704285	0.034	0.051
Other vs Veillonella	1.31292	0.0646349	0.148	0.148
Escherichia vs Veillonella	1.53227	0.0926834	0.133	0.148
MGEs
Klebsiella vs Other	1.94562	0.0672162	0.026	0.052
Klebsiella vs Escherichia	4.5309	0.164575	0.001	0.006	*
Klebsiella vs Veillonella	1.61564	0.074744	0.075	0.09
Other vs Escherichia	2.35373	0.0966475	0.01	0.03	.
Other vs Veillonella	1.32963	0.0654033	0.171	0.171
Escherichia vs Veillonella	2.40094	0.137977	0.035	0.0525
