## Supplementary table 4 for "Formula alters preterm infant gut microbiota and increases its antibiotic resistance load"

### Sheet: Supplementary table 4-Meta-anal
	Twin	Gest_age	Sample	Antibiotics	SSU_counts	Study	Formula2	Age	Delivery_mode	Country	Donor_Milk	Fortifier
01045-B	n	34.14	01045-B	TRUE	22955	NEC	TRUE	17	CS	US	0	FALSE
01076-B	n	31.86	01076-B	TRUE	27635	NEC	FALSE	17	V	US	0	TRUE
02078-BA	y	30.43	02078-BA	TRUE	47001	NEC	FALSE	17	V	US	0	TRUE
02078-BB	n	30.43	02078-BB	TRUE	10941	NEC	FALSE	17	V	US	1	TRUE
07001-B	n	32.43	07001-B	FALSE	46833	NEC	FALSE	14	CS	US	0	FALSE
07002-B	n	33.86	07002-B	TRUE	37246	NEC	TRUE	18	CS	US	0	FALSE
07003-B	n	34	07003-B	FALSE	34386	NEC	TRUE	7	CS	US	0	FALSE
07004-B	n	33.43	07004-B	FALSE	5705	NEC	TRUE	14	V	US	0	FALSE
07005-B	n	32.71	07005-B	TRUE	20105	NEC	TRUE	17	V	US	0	FALSE
07006-B	n	29.86	07006-B	TRUE	30525	NEC	FALSE	17	V	US	0	TRUE
07007-B	n	34	07007-B	FALSE	65471	NEC	TRUE	12	CS	US	0	FALSE
07010-BA	n	32.14	07010-BA	FALSE	15391	NEC	TRUE	14	CS	US	0	FALSE
08012-B	n	35.86	08012-B	TRUE	33449	NEC	FALSE	17	CS	US	0	FALSE
08013-B	n	36.71	08013-B	TRUE	30178	NEC	FALSE	16	CS	US	0	FALSE
08014-B	n	34.14	08014-B	TRUE	10932	NEC	TRUE	18	CS	US	0	FALSE
08015-B	n	34.14	08015-B	FALSE	29884	NEC	TRUE	13	CS	US	0	FALSE
08016-B	n	33.28	08016-B	TRUE	41717	NEC	TRUE	17	V	US	0	FALSE
08017-B	n	34.57	08017-B	FALSE	33269	NEC	TRUE	10	CS	US	0	FALSE
09019-B	n	31.43	09019-B	FALSE	51032	NEC	FALSE	14	V	US	0	TRUE
09021-B	n	34	09021-B	TRUE	19490	NEC	TRUE	12	CS	US	0	FALSE
09022-B	n	34	09022-B	FALSE	99715	NEC	TRUE	14	CS	US	0	FALSE
09023-B	n	33	09023-B	TRUE	3153	NEC	TRUE	17	V	US	0	FALSE
09024-B	n	28.57	09024-B	TRUE	61420	NEC	FALSE	17	CS	US	0	TRUE
09066-B	n	33	09066-B	TRUE	64825	NEC	FALSE	21	CS	US	0	FALSE
09068-B	n	33.14	09068-B	TRUE	27570	NEC	FALSE	16	V	US	1	TRUE
09069-B	n	34	09069-B	TRUE	15816	NEC	FALSE	17	V	US	1	TRUE
10025-B	n	29	10025-B	TRUE	32733	NEC	FALSE	17	CS	US	0	TRUE
10026-BA	y	33.43	10026-BA	TRUE	46925	NEC	TRUE	17	CS	US	0	FALSE
10026-BB	n	33.43	10026-BB	TRUE	6063	NEC	TRUE	17	CS	US	0	FALSE
10027-B	n	27.28	10027-B	TRUE	25529	NEC	FALSE	36	CS	US	1	TRUE
10029-BA	y	31.43	10029-BA	FALSE	56107	NEC	FALSE	14	CS	US	1	TRUE
10029-BB	n	31.43	10029-BB	FALSE	9343	NEC	FALSE	14	CS	US	1	TRUE
10030-B	n	33.57	10030-B	TRUE	54518	NEC	TRUE	17	CS	US	0	FALSE
10031-B	n	30.57	10031-B	TRUE	41817	NEC	FALSE	17	V	US	0	TRUE
10032-B	n	28	10032-B	TRUE	10319	NEC	FALSE	28	CS	US	0	FALSE
10033-B	n	29.57	10033-B	TRUE	103942	NEC	FALSE	17	V	US	0	TRUE
10037-B	n	32.86	10037-B	TRUE	36312	NEC	FALSE	17	V	US	1	TRUE
10038-B	n	27.14	10038-B	TRUE	55136	NEC	FALSE	17	V	US	0	TRUE
10070-BA	y	33.86	10070-BA	TRUE	58255	NEC	TRUE	17	V	US	1	FALSE
10070-BB	n	33.86	10070-BB	TRUE	70038	NEC	TRUE	17	V	US	1	FALSE
12040-BB	n	32.86	12040-BB	TRUE	47101	NEC	FALSE	17	CS	US	0	TRUE
12042-B	n	33.43	12042-B	FALSE	39373	NEC	TRUE	14	CS	US	0	FALSE
12043-B	n	32.71	12043-B	FALSE	22743	NEC	FALSE	14	CS	US	1	TRUE
12044-BA	y	32.86	12044-BA	FALSE	73223	NEC	FALSE	14	CS	US	1	TRUE
12044-BC	n	31.86	12044-BC	FALSE	129066	NEC	FALSE	14	CS	US	1	TRUE
12075-BB	n	35.29	12075-BB	FALSE	36520	NEC	TRUE	14	CS	US	0	FALSE
SRR5962306	n	32	1	TRUE	64911	Rahman	TRUE	8	CS	US	NA	FALSE
SRR5963133	n	30	2	TRUE	74872	Rahman	FALSE	8	CS	US	NA	FALSE
SRR5963136	y	31	3	TRUE	24867	Rahman	TRUE	6	CS	US	NA	FALSE
SRR5963141	n	31	4	TRUE	96819	Rahman	TRUE	14	CS	US	NA	FALSE
SRR5963144	n	29	5	TRUE	36059	Rahman	FALSE	9	V	US	NA	FALSE
SRR5963147	n	28	6	TRUE	112981	Rahman	TRUE	8	CS	US	NA	FALSE
SRR5963153	n	30	7	FALSE	46464	Rahman	FALSE	8	CS	US	NA	FALSE
SRR5963158	n	29	8	TRUE	78877	Rahman	FALSE	12	CS	US	NA	FALSE
SRR5963162	n	30	9	TRUE	44247	Rahman	TRUE	5	V	US	NA	FALSE
SRR5963168	y	25	10	TRUE	47055	Rahman	FALSE	7	V	US	NA	FALSE
SRR5963174	n	25	11	TRUE	41833	Rahman	FALSE	12	V	US	NA	FALSE
SRR5963180	n	31	12	TRUE	90636	Rahman	TRUE	20	V	US	NA	FALSE
SRR5963182	n	28	13	TRUE	54570	Rahman	TRUE	10	CS	US	NA	FALSE
SRR5963186	n	28	14	TRUE	58534	Rahman	TRUE	7	CS	US	NA	FALSE
SRR5963190	n	27	15	TRUE	63761	Rahman	TRUE	9	CS	US	NA	FALSE
SRR5963196	n	28	16	TRUE	69843	Rahman	TRUE	26	CS	US	NA	FALSE
SRR5963199	y	30	17	TRUE	43330	Rahman	TRUE	6	CS	US	NA	FALSE
SRR5963205	y	30	18	TRUE	47993	Rahman	TRUE	6	CS	US	NA	FALSE
SRR5963212	n	30	19	TRUE	62077	Rahman	TRUE	8	CS	US	NA	FALSE
SRR5963217	n	29	20	TRUE	59179	Rahman	TRUE	7	V	US	NA	FALSE
SRR5963225	n	30	21	TRUE	51931	Rahman	TRUE	8	CS	US	NA	FALSE
SRR5963229	n	30	22	TRUE	51074	Rahman	TRUE	7	CS	US	NA	FALSE
SRR5963235	n	30	23	TRUE	55142	Rahman	TRUE	7	CS	US	NA	FALSE
SRR5963239	n	29	24	TRUE	56202	Rahman	TRUE	12	CS	US	NA	FALSE
SRR5963242	n	31	25	TRUE	48910	Rahman	TRUE	6	V	US	NA	FALSE
SRR5963246	y	32	26	TRUE	103613	Rahman	TRUE	5	CS	US	NA	FALSE
SRR5963249	n	32	27	TRUE	71207	Rahman	TRUE	5	CS	US	NA	FALSE
SRR5963253	n	30	28	TRUE	51665	Rahman	TRUE	7	V	US	NA	FALSE
SRR5963256	n	29	29	TRUE	48428	Rahman	TRUE	16	V	US	NA	FALSE
SRR5963259	y	30	30	TRUE	25359	Rahman	TRUE	8	CS	US	NA	FALSE
SRR5963263	n	30	31	TRUE	44446	Rahman	TRUE	8	CS	US	NA	FALSE
SRR5963266	y	31	32	TRUE	66118	Rahman	TRUE	14	CS	US	NA	FALSE
SRR5963269	y	31	33	TRUE	62469	Rahman	TRUE	6	CS	US	NA	FALSE
SRR5963273	n	31	34	TRUE	38401	Rahman	TRUE	6	CS	US	NA	FALSE
SRR5963277	y	31	35	TRUE	72868	Rahman	TRUE	6	V	US	NA	FALSE
SRR5963281	n	31	36	TRUE	66865	Rahman	TRUE	6	V	US	NA	FALSE
SRR5963285	y	27	37	TRUE	59076	Rahman	TRUE	15	CS	US	NA	FALSE
SRR5963290	n	27	38	TRUE	41216	Rahman	TRUE	10	CS	US	NA	FALSE
SRR5963294	n	24	39	TRUE	16184	Rahman	TRUE	25	CS	US	NA	FALSE
SRR5963297	y	26	40	TRUE	59812	Rahman	FALSE	20	CS	US	NA	FALSE
SRR5963300	n	26	41	TRUE	67736	Rahman	FALSE	27	CS	US	NA	FALSE
SRR5963303	n	26	42	TRUE	36569	Rahman	TRUE	17	CS	US	NA	FALSE
SRR5963306	n	28	43	TRUE	49048	Rahman	TRUE	7	CS	US	NA	FALSE
SRR5963311	n	27	44	TRUE	4290	Rahman	TRUE	5	CS	US	NA	FALSE
SRR5963314	y	26	45	TRUE	53334	Rahman	TRUE	13	CS	US	NA	FALSE
SRR5963319	n	26	46	TRUE	61824	Rahman	TRUE	18	CS	US	NA	FALSE
SRR5963323	n	29	47	TRUE	87248	Rahman	TRUE	19	CS	US	NA	FALSE
SRR5963326	n	30	48	TRUE	73610	Rahman	FALSE	14	CS	US	NA	FALSE
SRR5963330	y	28	49	TRUE	66737	Rahman	TRUE	11	CS	US	NA	FALSE
SRR5963332	n	28	50	TRUE	1857	Rahman	FALSE	11	CS	US	NA	FALSE
SRR5963337	y	29	51	TRUE	67652	Rahman	TRUE	8	CS	US	NA	FALSE
SRR5963341	n	29	52	TRUE	56321	Rahman	TRUE	8	CS	US	NA	FALSE
SRR5963347	y	32	53	TRUE	39239	Rahman	TRUE	8	CS	US	NA	FALSE
SRR5963349	y	32	54	TRUE	68747	Rahman	TRUE	8	CS	US	NA	FALSE
SRR5963352	n	32	55	TRUE	57920	Rahman	TRUE	8	CS	US	NA	FALSE
SRR5963358	y	30	56	TRUE	58557	Rahman	TRUE	5	V	US	NA	FALSE
SRR5963364	n	30	57	TRUE	44218	Rahman	TRUE	11	CS	US	NA	FALSE
SRR7217767	n	38	SRR7217767	FALSE	8312	Baumann-Dudenhoeffer	FALSE	4	CS	Luxemburg	NA	FALSE
SRR7217807	n	37	SRR7217807	FALSE	26601	Baumann-Dudenhoeffer	TRUE	4	V	Luxemburg	NA	FALSE
SRS3338788	y	36	SRS3338788	FALSE	18634	Baumann-Dudenhoeffer	TRUE	4	V	Luxemburg	NA	FALSE
SRS3338814	n	38	SRS3338814	FALSE	17415	Baumann-Dudenhoeffer	TRUE	4	CS	Luxemburg	NA	FALSE
SRS3338891	n	37	SRS3338891	FALSE	12279	Baumann-Dudenhoeffer	TRUE	2	V	Luxemburg	NA	FALSE
SRS3338895	n	36	SRS3338895	FALSE	14998	Baumann-Dudenhoeffer	TRUE	10	V	Luxemburg	NA	FALSE
SRS3338906	n	37	SRS3338906	FALSE	8753	Baumann-Dudenhoeffer	FALSE	2	V	Luxemburg	NA	FALSE
SRS3338909	n	36	SRS3338909	FALSE	8454	Baumann-Dudenhoeffer	TRUE	4	CS	Luxemburg	NA	FALSE
SRS3338944	y	34	SRS3338944	FALSE	17041	Baumann-Dudenhoeffer	TRUE	11	CS	Luxemburg	NA	FALSE
SRS3338950	y	38	SRS3338950	FALSE	30538	Baumann-Dudenhoeffer	TRUE	4	CS	Luxemburg	NA	FALSE
SRS3338972	y	37	SRS3338972	FALSE	2114	Baumann-Dudenhoeffer	TRUE	2	V	Luxemburg	NA	FALSE
SRS3338976	n	37	SRS3338976	FALSE	6476	Baumann-Dudenhoeffer	FALSE	2	V	Luxemburg	NA	FALSE
SRS3338979	y	37	SRS3338979	FALSE	6869	Baumann-Dudenhoeffer	FALSE	2	V	Luxemburg	NA	FALSE
SRS3339035	y	37	SRS3339035	FALSE	11795	Baumann-Dudenhoeffer	TRUE	2	V	Luxemburg	NA	FALSE
SRS3339036	n	34	SRS3339036	FALSE	32040	Baumann-Dudenhoeffer	TRUE	11	CS	Luxemburg	NA	FALSE
SRS3339064	n	38	SRS3339064	FALSE	13272	Baumann-Dudenhoeffer	TRUE	4	CS	Luxemburg	NA	FALSE
SRS3339088	y	37	SRS3339088	FALSE	7643	Baumann-Dudenhoeffer	TRUE	4	CS	Luxemburg	NA	FALSE
SRS3339096	n	37	SRS3339096	FALSE	8245	Baumann-Dudenhoeffer	TRUE	4	CS	Luxemburg	NA	FALSE
SRS3339126	n	36	SRS3339126	FALSE	21186	Baumann-Dudenhoeffer	TRUE	2	V	Luxemburg	NA	FALSE
SRS3339163	n	38	SRS3339163	FALSE	29404	Baumann-Dudenhoeffer	TRUE	4	CS	Luxemburg	NA	FALSE
SRR3131714	y	25	SRR3131714	TRUE	20743	Gibson	FALSE	14.47	CS	US	0	FALSE
SRR3131716	n	30	SRR3131716	TRUE	3593	Gibson	FALSE	18.4	CS	US	0	TRUE
SRR3131746	n	25	SRR3131746	TRUE	12866	Gibson	FALSE	27.58	CS	US	0	FALSE
SRR3131750	n	30	SRR3131750	TRUE	5688	Gibson	FALSE	11.86	CS	US	0	FALSE
SRR3131778	n	25	SRR3131778	TRUE	33625	Gibson	FALSE	16.36	V	US	0	FALSE
SRR3131812	n	27	SRR3131812	TRUE	6760	Gibson	FALSE	12.46	CS	US	0	FALSE
SRR3131874	n	24	SRR3131874	TRUE	8237	Gibson	FALSE	28.13	CS	US	0	FALSE
SRR3131915	n	25	SRR3131915	TRUE	11162	Gibson	FALSE	8.7	CS	US	0	FALSE
SRR3131929	n	30	SRR3131929	TRUE	5213	Gibson	FALSE	12.6	V	US	0	TRUE
SRR3131931	n	27	SRR3131931	FALSE	6535	Gibson	FALSE	7.01	V	US	0	FALSE
SRR3131941	n	30	SRR3131941	TRUE	10698	Gibson	FALSE	12.72	CS	US	0	TRUE
SRR3131949	n	27	SRR3131949	TRUE	27172	Gibson	FALSE	17	CS	US	0	TRUE
SRR3131953	n	29	SRR3131953	TRUE	5363	Gibson	FALSE	15.39	V	US	0	TRUE
SRR3131963	n	24	SRR3131963	TRUE	15330	Gibson	FALSE	8.82	CS	US	0	FALSE
SRR3131965	n	26	SRR3131965	TRUE	6842	Gibson	FALSE	18.88	V	US	0	FALSE
SRR3131971	n	25	SRR3131971	TRUE	5993	Gibson	FALSE	29.86	CS	US	0	TRUE
SRR3131975	n	29	SRR3131975	TRUE	4178	Gibson	TRUE	27.63	CS	US	0	TRUE
SRR3131977	n	27	SRR3131977	TRUE	7809	Gibson	FALSE	9.69	CS	US	0	FALSE
SRR3131983	n	23	SRR3131983	TRUE	8682	Gibson	FALSE	17.14	CS	US	0	FALSE
SRR3131995	n	24	SRR3131995	TRUE	5429	Gibson	FALSE	20.86	V	US	0	FALSE
SRR3131997	n	24	SRR3131997	TRUE	2992	Gibson	TRUE	21.21	V	US	0	TRUE
SRR3132013	n	28	SRR3132013	TRUE	3334	Gibson	FALSE	28.9	CS	US	25	TRUE
SRR3132025	n	29	SRR3132025	TRUE	8449	Gibson	FALSE	25.5	CS	US	0	FALSE
SRR3132027	n	31	SRR3132027	TRUE	6667	Gibson	FALSE	19.08	CS	US	0	TRUE
SRR3132041	n	31	SRR3132041	TRUE	6311	Gibson	TRUE	16.71	CS	US	0	TRUE
SRR3132043	n	28	SRR3132043	TRUE	12263	Gibson	TRUE	20.86	V	US	0	TRUE
SRR3132045	n	29	SRR3132045	TRUE	10935	Gibson	FALSE	10.52	CS	US	0	FALSE
SRR3132055	y	26	SRR3132055	TRUE	3124	Gibson	FALSE	24.21	CS	US	0	FALSE
SRR3132073	y	31	SRR3132073	TRUE	2430	Gibson	FALSE	18.64	CS	US	0	TRUE
SRR3132075	n	27	SRR3132075	TRUE	14509	Gibson	FALSE	14.23	CS	US	0	FALSE
SRR3132121	n	29	SRR3132121	TRUE	3610	Gibson	TRUE	21.97	V	US	0	TRUE
SRR3132147	n	27	SRR3132147	TRUE	4763	Gibson	FALSE	16.33	CS	US	0	FALSE
SRR3132153	n	31	SRR3132153	TRUE	4364	Gibson	FALSE	17.26	CS	US	0	TRUE
SRR3132181	y	30	SRR3132181	TRUE	15843	Gibson	FALSE	14.48	CS	US	0	FALSE
SRR3132221	n	27	SRR3132221	TRUE	11549	Gibson	FALSE	14.58	CS	US	0	FALSE
SRR3132229	n	31	SRR3132229	TRUE	6354	Gibson	FALSE	13.21	CS	US	0	FALSE
SRR3132239	n	24	SRR3132239	TRUE	7301	Gibson	FALSE	11.25	V	US	0	FALSE
SRR3132255	n	29	SRR3132255	TRUE	5615	Gibson	FALSE	14.66	CS	US	0	TRUE
SRR3132265	n	28	SRR3132265	TRUE	17095	Gibson	FALSE	12.96	V	US	0	FALSE
SRR3132273	n	30	SRR3132273	TRUE	5184	Gibson	FALSE	10.13	CS	US	0	TRUE
SRR3132297	n	25	SRR3132297	TRUE	1939	Gibson	TRUE	30.5	CS	US	0	TRUE
SRR3132317	n	29	SRR3132317	TRUE	7527	Gibson	FALSE	22.58	CS	US	0	TRUE
SRR3132349	n	31	SRR3132349	FALSE	4302	Gibson	TRUE	6.1	CS	US	0	TRUE
SRR3132355	n	30	SRR3132355	TRUE	4222	Gibson	FALSE	12.39	CS	US	0	TRUE
SRR3132359	n	30	SRR3132359	TRUE	6880	Gibson	FALSE	10.65	V	US	3	TRUE
SRR3132375	n	27	SRR3132375	TRUE	1392	Gibson	TRUE	23.33	CS	US	0	TRUE
SRR3132409	n	28	SRR3132409	TRUE	1567	Gibson	FALSE	16.38	CS	US	0	TRUE
SRR3132449	n	25	SRR3132449	TRUE	5642	Gibson	FALSE	17.65	V	US	0	FALSE
SRR3132479	n	28	SRR3132479	TRUE	8062	Gibson	FALSE	11.25	V	US	0	FALSE
SRR3132481	n	26	SRR3132481	TRUE	15236	Gibson	FALSE	10.89	V	US	0	FALSE
ERR525691	n	40	1	FALSE	33131	Backhed	FALSE	3	CS	Denmark	NA	FALSE
ERR525696	n	40	2	FALSE	27571	Backhed	FALSE	5	V	Denmark	NA	FALSE
ERR525698	n	40	3	FALSE	27557	Backhed	TRUE	1	V	Denmark	NA	FALSE
ERR525705	n	40	4	FALSE	38101	Backhed	FALSE	1	V	Denmark	NA	FALSE
ERR525707	n	40	5	FALSE	21719	Backhed	FALSE	2	V	Denmark	NA	FALSE
ERR525719	n	40	6	FALSE	26858	Backhed	FALSE	1	V	Denmark	NA	FALSE
ERR525724	n	40	7	FALSE	32600	Backhed	TRUE	1	V	Denmark	NA	FALSE
ERR525728	n	40	8	FALSE	38044	Backhed	TRUE	0	V	Denmark	NA	FALSE
ERR525732	n	40	9	FALSE	34470	Backhed	FALSE	3	V	Denmark	NA	FALSE
ERR525740	n	40	10	FALSE	55585	Backhed	FALSE	7	V	Denmark	NA	FALSE
ERR525745	n	40	11	FALSE	41309	Backhed	FALSE	3	V	Denmark	NA	FALSE
ERR525749	n	40	12	FALSE	32760	Backhed	FALSE	3	V	Denmark	NA	FALSE
ERR525756	n	40	13	FALSE	25216	Backhed	FALSE	2	V	Denmark	NA	FALSE
ERR525758	n	40	14	FALSE	34280	Backhed	FALSE	4	V	Denmark	NA	FALSE
ERR525766	n	40	15	FALSE	35284	Backhed	TRUE	3	V	Denmark	NA	FALSE
ERR525778	n	40	16	FALSE	30662	Backhed	TRUE	5	V	Denmark	NA	FALSE
ERR525782	n	40	17	FALSE	15310	Backhed	FALSE	1	V	Denmark	NA	FALSE
ERR525790	n	40	18	FALSE	32748	Backhed	FALSE	2	V	Denmark	NA	FALSE
ERR525794	n	40	19	FALSE	36234	Backhed	FALSE	3	V	Denmark	NA	FALSE
ERR525798	n	40	20	FALSE	28334	Backhed	FALSE	1	V	Denmark	NA	FALSE
ERR525812	n	40	21	FALSE	54328	Backhed	FALSE	3	V	Denmark	NA	FALSE
ERR525822	n	40	22	FALSE	32644	Backhed	FALSE	0	V	Denmark	NA	FALSE
ERR525826	n	40	23	FALSE	27086	Backhed	FALSE	1	V	Denmark	NA	FALSE
ERR525830	n	40	24	FALSE	41749	Backhed	FALSE	4	V	Denmark	NA	FALSE
ERR525834	n	40	25	FALSE	28631	Backhed	TRUE	7	V	Denmark	NA	FALSE
ERR525838	n	40	26	FALSE	29794	Backhed	FALSE	2	V	Denmark	NA	FALSE
ERR525850	n	40	27	FALSE	33606	Backhed	TRUE	2	V	Denmark	NA	FALSE
ERR525854	n	40	28	FALSE	35601	Backhed	FALSE	2	V	Denmark	NA	FALSE
ERR525858	n	40	29	FALSE	32581	Backhed	FALSE	4	V	Denmark	NA	FALSE
ERR525866	n	40	30	FALSE	37314	Backhed	TRUE	2	V	Denmark	NA	FALSE
ERR525870	n	40	31	FALSE	37757	Backhed	FALSE	1	V	Denmark	NA	FALSE
ERR525878	n	40	32	FALSE	37672	Backhed	FALSE	3	V	Denmark	NA	FALSE
ERR525888	n	40	33	FALSE	419384	Backhed	FALSE	3	V	Denmark	NA	FALSE
ERR525892	n	40	34	FALSE	37982	Backhed	FALSE	2	V	Denmark	NA	FALSE
ERR525902	n	40	35	FALSE	32441	Backhed	FALSE	7	V	Denmark	NA	FALSE
ERR525906	n	40	36	FALSE	38141	Backhed	FALSE	3	V	Denmark	NA	FALSE
ERR525910	n	40	37	FALSE	26453	Backhed	FALSE	2	V	Denmark	NA	FALSE
ERR525914	n	40	38	FALSE	16648	Backhed	TRUE	3	V	Denmark	NA	FALSE
ERR525927	n	40	39	FALSE	38828	Backhed	FALSE	4	V	Denmark	NA	FALSE
ERR525934	n	40	40	FALSE	41905	Backhed	TRUE	1	V	Denmark	NA	FALSE
ERR525942	n	40	41	FALSE	35983	Backhed	FALSE	0	V	Denmark	NA	FALSE
ERR525947	n	40	42	FALSE	58211	Backhed	TRUE	5	CS	Denmark	NA	FALSE
ERR525952	n	40	43	FALSE	71295	Backhed	FALSE	2	V	Denmark	NA	FALSE
ERR525954	n	40	44	FALSE	30892	Backhed	FALSE	5	V	Denmark	NA	FALSE
ERR525962	n	40	45	FALSE	35880	Backhed	TRUE	3	CS	Denmark	NA	FALSE
ERR525966	n	40	46	FALSE	16921	Backhed	FALSE	2	V	Denmark	NA	FALSE
ERR525970	n	40	47	FALSE	78561	Backhed	TRUE	4	CS	Denmark	NA	FALSE
ERR525974	n	40	48	FALSE	31153	Backhed	FALSE	3	V	Denmark	NA	FALSE
ERR525982	n	40	49	FALSE	37758	Backhed	TRUE	1	V	Denmark	NA	FALSE
ERR525986	n	40	50	FALSE	29687	Backhed	FALSE	2	V	Denmark	NA	FALSE
ERR525990	n	40	51	FALSE	26032	Backhed	FALSE	5	V	Denmark	NA	FALSE
ERR525994	n	40	52	FALSE	48368	Backhed	TRUE	7	CS	Denmark	NA	FALSE
ERR525998	n	40	53	FALSE	25258	Backhed	TRUE	2	V	Denmark	NA	FALSE
ERR526002	n	40	54	FALSE	117095	Backhed	FALSE	6	CS	Denmark	NA	FALSE
ERR526006	n	40	55	FALSE	31524	Backhed	FALSE	3	V	Denmark	NA	FALSE
ERR526010	n	40	56	FALSE	25849	Backhed	FALSE	6	V	Denmark	NA	FALSE
ERR526014	n	40	57	FALSE	27039	Backhed	TRUE	4	V	Denmark	NA	FALSE
ERR526026	n	40	58	FALSE	41479	Backhed	FALSE	3	V	Denmark	NA	FALSE
ERR526034	n	40	59	FALSE	71254	Backhed	FALSE	4	CS	Denmark	NA	FALSE
ERR526038	n	40	60	FALSE	33584	Backhed	FALSE	1	V	Denmark	NA	FALSE
ERR526046	n	40	61	FALSE	26240	Backhed	FALSE	2	V	Denmark	NA	FALSE
ERR526054	n	40	62	FALSE	11092	Backhed	FALSE	2	V	Denmark	NA	FALSE
ERR526058	n	40	63	FALSE	28894	Backhed	FALSE	3	V	Denmark	NA	FALSE
ERR526062	n	40	64	FALSE	32127	Backhed	TRUE	4	CS	Denmark	NA	FALSE
ERR526066	n	40	65	FALSE	36121	Backhed	FALSE	2	V	Denmark	NA	FALSE
ERR526072	n	40	66	FALSE	34972	Backhed	FALSE	7	V	Denmark	NA	FALSE
ERR526074	n	40	67	FALSE	32060	Backhed	FALSE	2	V	Denmark	NA	FALSE
ERR526078	n	40	68	FALSE	32217	Backhed	TRUE	6	V	Denmark	NA	FALSE
ERR526086	n	40	69	FALSE	42154	Backhed	FALSE	2	V	Denmark	NA	FALSE
